# Fetal Liver-like Organoids Recapitulate Blood-Liver Niche Development and Multipotent Hematopoiesis from Human Pluripotent Stem Cells

**DOI:** 10.1101/2024.10.11.617794

**Authors:** Milad Rezvani, Kyle Lewis, Susanna Quach, Kentaro Iwasawa, Julian Weihs, Hasan Al Reza, Yuqi Cai, Masaki Kimura, RanRan Zhang, Yuka Milton, Praneet Chaturvedi, Konrad Thorner, Ramesh C. Nayak, Jorge Munera, Phillip Kramer, Brian R. Davis, Appakalai N. Balamurugan, Yeni Ait Ahmed, Marcel Finke, Rose Yinghan Behncke, Adrien Guillot, René Hägerling, Julia K. Polansky, Philip Bufler, Jose A Cancelas, James M. Wells, Momoko Yoshimoto, Takanori Takebe

**Author notes:** Contributed equally (Milad Rezvani, Kyle Lewis, Susanna Quach).

## Abstract

The fetal liver is a hematopoietic organ, hosting a diverse and evolving progenitor population. While human liver organoids derived from pluripotent stem cells (PSCs) mimic aspects of embryonic and fetal development, they typically lack the complex hematopoietic niche and the interaction between hepatic and hematopoietic development. We describe the generation of human Fetal Liver-like Organoids (FLOs), that model human hepato-hematopoietic interactions previously characterized in mouse models. Developing FLOs first integrate a yolk sac-like hemogenic endothelium into hepatic endoderm and mesoderm specification. As the hepatic and hematopoietic lineages differentiate, the FLO culture model establishes an autonomous niche capable of driving subsequent progenitor differentiation without exogenous factors. Consistent with yolk sac-derived waves, hematopoietic progenitor cells (HPCs) within FLOs exhibit multipotency with a preference for myeloid lineage commitment, while retaining fetal B and T cell differentiation potential. We reconstruct in FLOs the embryonic monocyte-to-macrophage and granulocyte immune trajectories within the FLO microenvironment and assess their functional responses in the liver niche. *In vivo*, FLOs demonstrate a liver engraftment bias of hematopoietic cells, recapitulating a key phenomenon of human hematopoietic ontogeny. Our findings highlight the intrinsic capacity of liver organoids to support hematopoietic development, establishing FLOs as a platform for modeling and manipulating human blood-liver niche interactions during critical stages of development and disease.
