## Supplementary Table 1 for "Fetal Liver-like Organoids Recapitulate Blood-Liver Niche Development and Multipotent Hematopoiesis from Human Pluripotent Stem Cells"

### Sheet: Sheet1
iPSC/ESC-line	BIHi005-A	BIHi001-B	iPSC72_3 McCracken, 2014, Nature	iPSC72_3-AAVS1-CAG-GFP (Eicher et. al., Cell Stem Cell, 2022)	TkDA	1383D6 (Nakagawa et al. 2014)	250IPS	625A4 (Oceguera et al. Methods, 2015, Okita K. et al. Nat Methods. 2011)	317D6 (Oceguera et al. Methods, 2015, Okita K. et al. Nat Methods. 2011)	Runx1+23 enhancer-reporter hESCs (established in this paper)
Experimental location	Charité Berlin	Charité Berlin	CCHMC	CCHMC	CCHMC	CCHMC	CCHMC	CCHMC	CCHMC	Houston
	GER	GER	USA	USA	USA	USA	USA	USA	USA	USA
Demonstrating co-induction of Endoderm and Mesoderm	x	x			x		x	x	x
GM/34-condition and erythroid colony detection differentiation	x	x	x	x	x	x				x
GM/34-condition	x	x	x	x (see Suppl. Video 1)		x
Hepatic characterization	x	x	x			x
CFU assays and Giemsa stains	x		x		x
Lymphoid potential	x		x
conditioned media for CXCL12, EPO and M-CSF ELISA	x
conditioned media for migration assay	x
EPCAM-, NCAM-, KDR- depletion experiments	x
scRNAseq			x
Bulk RNAseq			x			x
Phagocytosis assay			x
Reactive oxygen species assay			x
Granulocyte migration assay			x
Inflammatory cytokine secretion assay			x
NSG transplantation										x
iPSC-HPC differentiation	x
Karyotype (data not shown)	x (normal)	x (normal)	x (normal, see McCracken, 2014, Nature)	x (normal, see Eicher et al., Cell Stem Cells, 2022)	x (normal)	x (normal)	x (normal)		x (normal)
