## Supplementary Table 2 for "Fetal Liver-like Organoids Recapitulate Blood-Liver Niche Development and Multipotent Hematopoiesis from Human Pluripotent Stem Cells"

### Sheet: oligonucleotides
ADH1B	F	aagtctgcctcattggctgtgg
ADH1B	R	cagcccataacagcagataggc
AFP	F	tgtactgcagagataagtttagctgac
AFP	R	tccttgtaagtggcttcttgaac
ALB	F	gtgaggttgctcatcggttt
ALB	R	gagcaaaggcaatcaacacc
APOA1	F	agccaggctcggcat
APOA1	R	ggtttagctgttttcccaaggc
APOM	F	acttcctgcctggactccaaag
APOM	R	caactcagctcccattgtaccc
CYP3A4	F	ccgagtggatttccttcagctg
CYP3A4	R	tgctcgtggtttcatagccagc
EPO	F	tcccagacaccaaagttaatttcta
EPO	R	ccctgccagacttctacgg
FST	F	agcagccagaactggaagtcca
FST	R	ccgattacaggtcacacagtagg
GC	F	ctgtgaggcgttcaggaaagatc
GC	R	gtacagcaggaccctaccatag
HBA1	F	gacctgcacgcgcacaagctt
HBA1	R	gctcacagaagccaggaacttg
HBA2	F	gacctgcacgcgcacaagctt
HBA2	R	gctcacagaagccaggaacttg
HBB	F	cacctttgccacactgagtgag
HBB	R	ccactttctgataggcagcctg
HBD	F	gctcatggcaagaaggtgctag
HBD	R	acaccagcacattgcccaagag
HBE1	F	aacctcaagcccgcctttgcta
HBE1	R	ggtgaactccttgccaaagtgag
HBG1	F	ggaagatgctggaggagaaacc
HBG1	R	gtcagcaccttcttgccatgtg
HBG2	F	ggaagatgctggaggagaaacc
HBG2	R	gtcagcaccttcttgccatgtg
HBZ	F	agcgagctgcacgcctacatc
HBZ	R	acgaccgataggaacttgtccc
IGF2	F	tggcatcgttgaggagtgctgt
IGF2	R	acggggtatctggggaagttgt
RUNX1	F	aggacgcactggcagttatc
RUNX1	R	gccacaattccagcaactct
SPINK2	F	atgaccctgtctgtgggactga
SPINK2	R	gcggtgacctgatgggatttca
